# Robust Cancer Mutation Detection with Deep Learning Models Derived from Tumor-Normal Sequencing Data

**DOI:** 10.1101/667261

**Authors:** Sayed Mohammad Ebrahim Sahraeian, Li Tai Fang, Marghoob Mohiyuddin, Huixiao Hong, Wenming Xiao

## Abstract

Accurate detection of somatic mutations is challenging but critical to the understanding of cancer formation, progression, and treatment. We recently proposed NeuSomatic, the first deep convolutional neural network based somatic mutation detection approach and demonstrated performance advantages on *in silico* data. In this study, we used the first comprehensive and well-characterized somatic reference samples from the SEQC-II consortium to investigate best practices for utilizing deep learning framework in cancer mutation detection. Using the high-confidence somatic mutations established for these reference samples by the consortium, we identified strategies for building robust models on multiple datasets derived from samples representing real scenarios. The proposed strategies achieved high robustness across multiple sequencing technologies such as WGS, WES, AmpliSeq target sequencing for fresh and FFPE DNA input, varying tumor/normal purities, and different coverages (ranging from 10× - 2000×). NeuSomatic significantly outperformed conventional detection approaches in general, as well as in challenging situations such as low coverage, low mutation frequency, DNA damage, and difficult genomic regions.
