## Supplementary Table 1 for "Robust Cancer Mutation Detection with Deep Learning Models Derived from Tumor-Normal Sequencing Data"

### Sheet: WGS dataset
Supplementary Table 1 -Trained NeuSomatic Network models used in this study
Model	Training Dataset	Somatic mutations	Region Trained	# of T/N replicates	Coverage of samples	Somatic mutations AF	# of somatic mutations in all replicates	# of total candidate variants used for training
DREAM3	DREAM3 WGS	In silico spikes	50% of genome	5	30x	5-50%	450K	29.2M
WES-TCGA	TCGA	In silico spikes	exome	12	45x-185x	0.5-100%	1.5M	5.9M
SEQC-WGS-Spike	SEQC-II WGS	In silico spikes	genome	20	40x-170x	0.3-90%	2M	272M
SEQC-WGS-GT-50	SEQC-II WGS	Real GT mutations in SEQC-II	50% of genome	24	40x-390x	0.5-100%	416K	137M
SEQC-WGS-GT-ALL	SEQC-II WGS	Real GT mutations in SEQC-II	genome	24	40x-390x	0.5-100%	800K	272M
SEQC-WGS-GT50-SpikeWGS10	SEQC-II WGS	Real GT mutations in SEQC-II + in silico spikes from 10% of WGS	genome	44	40x-390x	0.3-100%	574K	164M
SEQC-WES-Spike	SEQC-II WES	In silico spikes	exome	7	60x-550x	0.1-100%	755K	3.7M
SEQC-FFPE-Spike	SEQC-II WGS-FFPE	In silico spikes	genome	16	54x-77x	0.5-83%	1.7M	191M
SEQC-FFPE-WES-Spike	SEQC-II WES-FFPE	In silico spikes	exome	14	70x-90x	0.1-88%	1.4M	9.6M
SEQC-WES-SpikeWGS10	SEQC-II WES/WGS	In silico spikes	exome	27	40x-550x	0.1-100%	963K	30.9M
SEQC-FFPE-SpikeWGS10	SEQC-II WGS-FFPE/WGS	In silico spikes	genome	36	40x-170x	0.3-90%	1.9M	218M
SEQC-FFPE-WES-SpikeWGS10	SEQC-II WES-FFPE/WGS	In silico spikes	exome	47	40x-170x	0.1-90%	1.6M	36.8M
