## Supplementary Table 2 for "Robust Cancer Mutation Detection with Deep Learning Models Derived from Tumor-Normal Sequencing Data"

### Sheet: WGS dataset
Supplementary Table 2 - F1-score (%) performance of different somatic mutation detection methods and NeuSomatic network trained models on the WGS dataset
Tumor	Normal	Tool
		VarDict	SomaticSniper	MuSE	MuTect2	TNscope	Lancet	Strelka2	NeuSomatic-S					NeuSomatic
									DREAM3	SEQC-WGS-Spike	SEQC-WGS-GT-50	SEQC-WGS-GT-ALL	SEQC-WGS-GT50-SpikeWGS10	DREAM3	SEQC-WGS-Spike	SEQC-WGS-GT-50	SEQC-WGS-GT-ALL	SEQC-WGS-GT50-SpikeWGS10
SNVs
WGS_EA_T_1	WGS_EA_N_1	48.1	65.1	90.2	90.8	47.4	90.3	91.1	89.4	91.7	93.4	93.8	93.7	93.8	94.5	96.1	96.2	96
WGS_FD_T_1	WGS_FD_N_1	46.8	68.4	88	90.5	85.7	87.9	88.6	86.8	87.7	89.5	90.6	90.2	91.8	92.6	93.7	93.7	93.6
WGS_FD_T_2	WGS_FD_N_2	46.6	67.5	88.6	90.7	86.1	88.6	88.8	86.8	88.5	90.1	91.2	90.8	91.8	93	94	94.1	94.1
WGS_FD_T_3	WGS_FD_N_3	46.7	66.8	88.4	90.5	86.1	88.6	88.7	86.4	88.5	90.2	91.2	90.9	91.8	92.8	93.9	94	93.9
WGS_IL_T_1	WGS_IL_N_1	53.5	67.5	90.6	91.9	88	91.1	91.3	90	91.2	93.3	94	93.9	95	95	96.8	96.7	96.6
WGS_IL_T_2	WGS_IL_N_2	47.8	68.5	89	90.5	87	89	89.4	88.8	89.3	91.4	92.2	92	93.3	93.6	95.3	95.3	95.2
WGS_IL_T_3	WGS_IL_N_3	49.1	68.6	88.7	90.3	86.6	88.4	89.4	88.7	88.7	90.7	91.7	91.5	93.4	93.7	95.2	95.2	95.1
WGS_LL_T_1	WGS_LL_N_1	43.6	69.7	80.6	79	76.9	86.4	79.7	69	76.8	80.5	82.2	81.4	79.7	85.5	88.8	89	88.7
WGS_NC_T_1	WGS_NC_N_1	42.3	68.2	88	89.5	85.4	87.1	88.3	87.4	87.1	89.1	90.3	89.9	91.5	92.6	93.7	93.7	93.6
WGS_NS_T_1	WGS_NS_N_1	49.8	67.4	88.4	79.2	46.4	87	89.6	84.8	89.9	92.6	93.1	93.2	91.7	94.2	95.7	95.8	95.6
WGS_NS_T_2	WGS_NS_N_2	48.4	69.1	85.9	84.1	82.7	80.5	87.3	84.4	85.1	87.6	88.8	89	90.6	91.7	92.7	92.7	92.4
WGS_NS_T_3	WGS_NS_N_3	44.6	68.1	87.6	83.8	84.9	85.5	87.9	84.3	87.1	89.8	90.6	90.9	90.8	92.6	93.9	93.9	93.8
WGS_NS_T_4	WGS_NS_N_4	49.4	68.2	87.6	79	46.7	85.8	89.4	83.4	89.6	92.3	92.8	92.9	90.8	93.9	95.6	95.8	95.5
WGS_NS_T_5	WGS_NS_N_5	47.4	67.3	84.8	78.9	80.9	78.9	87.8	84.5	86.9	89.2	90.2	90.2	90.5	92.3	93.4	93.4	93.2
WGS_NS_T_6	WGS_NS_N_6	50.6	67.3	88.4	79	85.4	85.7	89.9	86.1	90.5	93	93.5	93.5	92.4	94.4	95.9	95.9	95.6
WGS_NS_T_7	WGS_NS_N_7	50.3	68.3	84.9	73.4	83.6	80.9	88.8	83.3	89.3	91.7	92.3	92.3	89.8	93.6	95.3	95.3	95.1
WGS_NS_T_8	WGS_NS_N_8	49	69.3	86.2	85.8	83.3	81.8	87.2	84.4	84.6	87.3	88.6	88.9	90.7	91.7	92.6	92.5	92.4
WGS_NS_T_9	WGS_NS_N_9	47.6	68.8	87.2	86.5	45	83.6	87.8	84.8	86	88.6	89.8	89.9	91.2	92.3	93.5	93.3	93.3
WGS_NV_T_1	WGS_NV_N_1	55.5	62.7	92.2	88.2	87.7	93.8	92.9	92.9	94.5	95.5	95.7	96	95.7	95.3	97.8	97.7	97.8
WGS_NV_T_2	WGS_NV_N_2	55.6	62.7	92.3	87.8	88	93.9	93.1	93	94.4	95.6	95.7	95.9	95.7	95.3	97.8	97.7	97.7
WGS_NV_T_3	WGS_NV_N_3	57.3	63.4	92.2	92	87.9	93.8	93	92.8	94.5	95.6	95.8	95.9	95.9	95.3	97.8	97.7	97.7
Average		49.0476	67.281	88.0857	85.781	77.7	87.0762	89.0476	86.2857	88.6619	90.8095	91.6238	91.5667	91.8048	93.1381	94.7381	94.7429	94.6143
INDELs
WGS_EA_T_1	WGS_EA_N_1	31.7	-	-	71	39.2	76.2	75.1	71.7	76.2	80.3	83.2	81.7	81.2	81.2	88	88.6	89.9
WGS_FD_T_1	WGS_FD_N_1	28.6	-	-	73.7	65.8	77.3	72.1	66	74.3	76.5	81.5	79.7	78.5	80.6	86.7	87.8	88.4
WGS_FD_T_2	WGS_FD_N_2	29.6	-	-	72.7	65.3	77.6	72.4	66.4	74.4	77.2	83	80.3	77.8	81.7	87.7	88.4	88.7
WGS_FD_T_3	WGS_FD_N_3	28.7	-	-	74.1	65.8	77.5	71.8	65.1	74.2	77.6	83	80.9	78.8	79.3	87.5	87.7	88.5
WGS_IL_T_1	WGS_IL_N_1	37.5	-	-	80.6	72.9	83.4	77.3	71.1	77.6	78	82.4	81.6	81.4	84.8	86	87.7	89
WGS_IL_T_2	WGS_IL_N_2	33.2	-	-	80.1	71.6	81.7	73.6	68.4	74.1	76.4	80.3	79.5	79.7	82.1	85	87.4	88.3
WGS_IL_T_3	WGS_IL_N_3	32.6	-	-	80.3	70.7	80.7	73.7	67.8	72.3	73.1	77.8	78.1	79.2	82.7	83.6	85.6	86.4
WGS_LL_T_1	WGS_LL_N_1	27.2	-	-	76	58.1	78.2	64.6	50.6	60.9	61.7	69.2	66.7	69.5	73.3	77.3	80.6	81.7
WGS_NC_T_1	WGS_NC_N_1	29.6	-	-	80	66.6	79.6	71.7	66	72.1	73.4	78.9	77.3	78	81.6	84.8	86.9	87.6
WGS_NS_T_1	WGS_NS_N_1	29.9	-	-	69.8	38.6	77.1	73.3	70.2	75.8	79.8	82.8	81.7	81.2	82	86.5	87.6	88.3
WGS_NS_T_2	WGS_NS_N_2	29.6	-	-	73.2	65.3	75.9	69.7	65.6	71.1	67.2	71.5	72.3	77.5	80.9	82	84.3	86
WGS_NS_T_3	WGS_NS_N_3	26.6	-	-	71	66.7	77.2	69	65.6	72.8	72.6	77.1	77.2	77.5	80.6	83.6	85.2	86.4
WGS_NS_T_4	WGS_NS_N_4	28.7	-	-	70.1	39.5	77.4	71.2	68	75	79	81.9	81.1	81.1	82.6	86	87.3	89.3
WGS_NS_T_5	WGS_NS_N_5	29.3	-	-	67.4	64.5	71.5	71.1	67.3	72.9	72.1	77	77.3	78.1	82.2	83.6	85.2	87
WGS_NS_T_6	WGS_NS_N_6	30.8	-	-	67.9	66.9	74	73.9	70	76.9	79.6	83.1	82	81.3	83.7	87.4	88.8	89.7
WGS_NS_T_7	WGS_NS_N_7	30.1	-	-	66.5	65.5	71.6	72	68.1	75	77.6	81.7	80.8	81.3	83.4	86.8	88	89.2
WGS_NS_T_8	WGS_NS_N_8	30.3	-	-	74.6	66.2	75.3	68.7	65.9	70.7	66.9	72.3	72	76.4	81	80.8	83.9	85.2
WGS_NS_T_9	WGS_NS_N_9	28.6	-	-	73.9	37.5	78.3	67.9	65.4	72.1	66.9	73.1	74.2	78.6	81.8	81.6	84.5	85.8
WGS_NV_T_1	WGS_NV_N_1	39.7	-	-	74.3	72.3	80.7	79.2	73.9	79.7	83.6	85.9	85.8	82.7	84.9	88.2	88.9	89.9
WGS_NV_T_2	WGS_NV_N_2	39.4	-	-	74.2	71.6	80.3	80.4	74.2	79.5	83.5	86.1	85.1	82.6	84.3	88.5	89.2	90.1
WGS_NV_T_3	WGS_NV_N_3	40	-	-	76	73.3	80.1	79.6	75.3	79.6	82.7	85.2	84.5	83.6	85.9	87.8	89.1	89.8
Average		31.5095	-	-	73.6857	62.0905	77.6952	72.7762	67.7429	74.1524	75.5095	79.8571	79.0381	79.3333	81.9333	85.2095	86.7952	87.8667
