## Supplementary Table 3 for "Robust Cancer Mutation Detection with Deep Learning Models Derived from Tumor-Normal Sequencing Data"

### Sheet: WGS dataset
Supplementary Table 3 - F1-score (%) performance of different somatic mutation detection methods and NeuSomatic network trained models on the tumor-normal titration dataset
Tumor	Normal	Tool
		VarDict	SomaticSniper	MuSE	MuTect2	TNscope	Lancet	Strelka2	NeuSomatic-S					NeuSomatic
									DREAM3	SEQC-WGS-Spike	SEQC-WGS-GT-50	SEQC-WGS-GT-ALL	SEQC-WGS-GT50-SpikeWGS10	DREAM3	SEQC-WGS-Spike	SEQC-WGS-GT-50	SEQC-WGS-GT-ALL	SEQC-WGS-GT50-SpikeWGS10
SNVs
SPP_10x_100%T	SPP_10x_100%N	40.1	32.5	49.6	7.1	49.1	34.6	47.9	45.2	55.1	57.2	59.8	58.8	33.9	66.3	71.2	71.3	69.6
SPP_10x_75%T	SPP_10x_100%N	34.9	27.7	47	6.9	37.4	27.9	41.7	43.6	53.1	48.6	51.3	50.6	33.8	62.1	65.4	65.6	64.1
SPP_10x_50%T	SPP_10x_100%N	25.4	18.9	36.9	5.9	27.3	17.4	29.2	38.2	41.1	31.6	34.8	33.9	29	49.9	51.4	51.3	49.8
SPP_10x_20%T	SPP_10x_100%N	6.8	4.5	12.3	2.6	5.2	3.3	7.3	15.9	12.8	5.9	7.4	7.1	12.2	18.5	18.5	18	16.6
SPP_10x_10%T	SPP_10x_100%N	1.8	1	3.8	1	0.7	0.6	1.9	6.8	3.9	1.2	1.8	1.7	4.7	6	5.8	5.7	4.9
SPP_10x_5%T	SPP_10x_100%N	0.5	0.2	1.1	0.3	0.1	0.1	0.7	2.3	1	0.2	0.4	0.4	1.7	1.9	1.7	1.6	1.4
SPP_30x_100%T	SPP_30x_100%N	43.2	69.8	84.5	84.9	81.6	83.8	84.4	78.4	85	86.9	88.3	87.8	84	89.7	92	92	91.9
SPP_30x_75%T	SPP_30x_100%N	42	68.3	81.2	83.1	80.2	80	82.8	76.1	84.8	82.9	84.6	84.1	82.3	88	89.6	89.6	89.4
SPP_30x_50%T	SPP_30x_100%N	39.5	60.1	71.8	78.1	72.2	70.1	77.6	56.8	77.1	72.6	75.3	74.7	69.4	83.1	83.8	83.7	83.2
SPP_30x_20%T	SPP_30x_100%N	23.8	24.8	34.1	50.8	41.4	36.1	45.8	33.6	45.7	37.1	41.1	40.5	45.6	55.7	56.1	55.5	53.8
SPP_30x_10%T	SPP_30x_100%N	8.9	5.9	10	23	15	11.7	17.8	15.6	20.2	14.2	16.9	16.7	23.6	27	26.3	25.7	23.9
SPP_30x_5%T	SPP_30x_100%N	2.2	0.8	1.9	7.3	3.4	2.4	4.2	5.4	5.7	3.6	4.8	4.5	9.1	9.2	8.3	7.8	6.7
SPP_50x_100%T	SPP_50x_100%N	39.6	65.3	88.6	86.4	87.4	89.4	89.4	88.9	91.2	92.9	93.6	93.4	91.8	93.8	94.9	95	95
SPP_50x_75%T	SPP_50x_100%N	38.6	65.2	85.9	85.8	86.8	87	89	87.9	90.4	90.5	91.2	91	91	92.9	93.3	93.3	93.3
SPP_50x_50%T	SPP_50x_100%N	37	61.6	79.3	83.5	81.8	81.5	85.8	79.6	84.6	84.8	85.3	85.3	86.6	89.6	89.9	89.8	89.7
SPP_50x_20%T	SPP_50x_100%N	28.4	28.9	44.7	66.3	60.5	55.8	63.6	42.4	59.7	59.9	59.9	60.7	62.9	70	70.5	70.7	70.3
SPP_50x_10%T	SPP_50x_100%N	13.4	6.5	14.7	37.5	30.7	26.1	33.8	20.8	32.1	32.9	33	33.6	35.8	40.7	42.1	41.5	41
SPP_50x_5%T	SPP_50x_100%N	4.5	0.9	2.3	13.5	10.2	7.6	11.2	7.7	11	12	11.8	12.3	13.8	14.9	16.2	15.3	14.9
SPP_80x_100%T	SPP_80x_100%N	51.7	62.4	91.6	88.6	91.4	93.3	92.4	92.5	94.6	95.7	95.8	96	95.2	95.5	97.7	97.5	97.5
SPP_80x_75%T	SPP_80x_100%N	44.3	62.4	88.9	86.5	91	91	92.3	91	93.2	93.7	93.7	93.9	93.8	95.3	95.9	95.7	95.7
SPP_80x_50%T	SPP_80x_100%N	36.2	61	83.9	84.5	88.1	87.5	90	87.7	89.4	90.3	90	90.5	91.7	92.8	93.4	93.1	93
SPP_80x_20%T	SPP_80x_100%N	28.7	30	55	75.6	73.3	70.5	74	49.1	68.2	67.6	66.4	67.3	78.9	80	78.4	80.1	80
SPP_80x_10%T	SPP_80x_100%N	14.5	6.5	20.8	53.2	46.4	44.2	49.1	24.8	41.4	41.3	40.5	41.1	56.5	56.8	55.7	56.9	57
SPP_80x_5%T	SPP_80x_100%N	5.2	0.6	3.3	26.2	21	17.8	20.6	9.5	15.6	17.4	16.4	17.3	27.5	27.2	27.5	26.9	26.9
SPP_100x_100%T	SPP_100x_100%N	55.8	60.8	92.6	89.1	92.9	94.6	93.3	93.4	95.7	96.5	96.5	96.7	95.9	95.6	98.2	98	98
SPP_100x_75%T	SPP_100x_100%N	48.9	61.3	90.1	87.6	92.7	92.7	93.8	92	94.2	94.5	94.3	94.8	95.2	96.2	96.9	96.5	96.6
SPP_100x_50%T	SPP_100x_100%N	37.3	60.5	85.5	84.5	89.9	89	91.3	88.3	90.6	91.3	90.9	91.5	92.8	93.8	94.1	93.7	93.8
SPP_100x_20%T	SPP_100x_100%N	29.8	30	59.4	78.3	78.5	75.7	77.4	66.5	72.8	74.4	73.3	74.4	82.6	83.6	84.5	83	83.5
SPP_100x_10%T	SPP_100x_100%N	15.3	5.9	25	59.4	52.9	52.5	54.3	26.8	45.2	43.4	43.2	43.1	63	63.8	61.6	62.5	63.6
SPP_100x_5%T	SPP_100x_100%N	5.2	0.5	3.7	33.1	27.2	24.6	24.6	10.3	18.4	19.2	18.2	18.9	33.6	34	33.5	32.3	33.6
SPP_200x_100%T	SPP_200x_100%N	67.3	57.5	95	92.4	96.5	96.2	94.9	94.2	97.5	97.7	97.7	97.8	97	94.8	98.8	98.7	98.8
SPP_200x_75%T	SPP_200x_100%N	60	57.1	92.5	91.1	95.3	95.2	96.2	92.4	96.5	96	95.6	96.1	97	97.4	97.9	97.2	97.5
SPP_200x_50%T	SPP_200x_100%N	50.9	55.8	88.7	87.5	94.1	93.8	94.7	89.2	94.4	93.5	92.7	93.5	95.7	96.6	96.4	94.8	95.6
SPP_200x_20%T	SPP_200x_100%N	36.1	22.9	72	82.4	87.3	85.7	85.6	73.4	84.6	84	81.6	83.7	88.4	90.7	89.6	85.6	87.4
SPP_200x_10%T	SPP_200x_100%N	20.4	2.4	40.4	70.3	72.7	74.8	73.4	48.2	67.6	66.7	62.5	66.6	75.9	80.1	77.3	69.3	72.7
SPP_200x_5%T	SPP_200x_100%N	5.6	0.1	8.3	51.9	48.9	54.6	50.5	17.9	36.4	34.3	29.9	34	50.7	58.8	51.9	38.5	43.9
SPP_300x_100%T	SPP_300x_100%N	73.1	56.4	96.7	93.3	97.1	96.3	95.1	93.9	97.7	98.1	98.3	98.3	97	94.5	98.9	99.1	98.9
SPP_300x_75%T	SPP_300x_100%N	68.7	57.6	93.8	92.9	96.3	95.9	96.9	91.8	97.2	96.9	96.6	97	97.5	97.6	98.6	97.7	98.3
SPP_300x_50%T	SPP_300x_100%N	55.8	55.5	90.2	82.2	95.3	95	95.9	88.4	95.4	95	94.2	95	96.6	97.3	97.6	95.9	97
SPP_300x_20%T	SPP_300x_100%N	39.5	18.4	76.8	79.4	89.4	89.8	87.8	71.1	86.3	86.4	84.4	85.6	91.2	93.1	91.6	87.1	89.6
SPP_300x_10%T	SPP_300x_100%N	20.7	1.3	46.9	69.6	75.7	79.3	77.7	42.5	70.9	70.4	66.5	69.4	81.2	86	81.7	70.6	77.3
SPP_300x_5%T	SPP_300x_100%N	5.1	0	13.2	54.2	50.9	66.4	60.6	14.5	43.5	43.2	36.5	41.4	61.9	72.1	62.9	42.9	54
SPP_80x_100%T	SPP_80x_95%N	46	62.8	59.5	43.8	72.9	47.8	90.9	89.8	93.5	94.7	94.8	94.9	91.5	95	97	96.3	96.3
SPP_80x_75%T	SPP_80x_95%N	38.6	61.3	52.3	41.2	66.4	44.5	89.1	87.7	91.5	92	92	92.3	89.2	93.6	94.8	94.1	93.8
SPP_80x_50%T	SPP_80x_95%N	30.9	58.6	39.8	37.8	50.4	39.2	82.8	82.8	86.1	86.9	86.7	87	85.7	89	91	89.5	89.3
SPP_80x_20%T	SPP_80x_95%N	23.1	25.7	12.2	26.5	21.9	23.6	45.2	37.7	55.1	54.9	55	55.2	60.2	61.5	67.8	64.5	63.3
SPP_80x_10%T	SPP_80x_95%N	10.7	4.7	2.2	13.6	7.9	10.6	17.9	13.3	23.8	24.9	25.7	25.3	32.4	29.3	37.7	32.4	31.1
Average		30.9787	33.6787	51.7021	57.0362	60.3255	58.2447	63.8809	55.4447	63.6553	62.8915	62.7915	63.3128	66.1064	70.2404	70.7638	69.017	69.4362
INDELs
SPP_10x_100%T	SPP_10x_100%N	15	-	-	13	37.4	33.2	35.4	26.3	35.8	31.1	38.3	38	40.2	42.9	47	54.8	55.4
SPP_10x_75%T	SPP_10x_100%N	13.8	-	-	14.1	30.8	29.8	31.6	29.7	38.4	28.9	35.9	37.8	46.2	45.5	41.3	51.7	52.8
SPP_10x_50%T	SPP_10x_100%N	9.7	-	-	9.9	16.1	17.3	21.9	23.7	33.2	16.9	20.5	25.3	39	35.9	27.7	37.2	38.2
SPP_10x_20%T	SPP_10x_100%N	2.8	-	-	5.5	1.1	3.1	3.3	15.9	16.7	3.5	5.2	6.7	25	14.2	5.4	11.2	11.1
SPP_10x_10%T	SPP_10x_100%N	0.5	-	-	0.9	0	0.3	0.5	8.7	8.3	0.7	1	2.2	12.7	3.5	0.9	2.3	2
SPP_10x_5%T	SPP_10x_100%N	0.1	-	-	0.6	0	0	0.1	4.4	4.8	0.3	0.4	1	5.6	1.5	0.1	0.4	0.4
SPP_30x_100%T	SPP_30x_100%N	26	-	-	75.9	66.4	75.7	68	58.9	68.7	68.3	76.5	73.5	72.8	76.5	81	83.4	84.9
SPP_30x_75%T	SPP_30x_100%N	26.5	-	-	75.6	65.5	74.9	68.2	61.7	75.1	68.1	74.4	74.7	73.2	81.1	80	83.2	83.7
SPP_30x_50%T	SPP_30x_100%N	17.8	-	-	60.5	51.2	64.5	60.1	38.9	66.5	55.6	62.7	64.9	57.7	74.4	70.1	75.7	75.1
SPP_30x_20%T	SPP_30x_100%N	10.5	-	-	41.5	16.3	33.8	26.2	28.9	46.9	28.7	34.4	40.6	43.9	49.2	40.3	47.9	47.1
SPP_30x_10%T	SPP_30x_100%N	3.7	-	-	14.7	1.4	11.2	7.6	16.7	27.6	10.9	12.5	16.5	24.9	21.5	12.8	19.1	19.1
SPP_30x_5%T	SPP_30x_100%N	1.2	-	-	4.4	0.3	2.7	1.5	8.7	14.3	4.5	4.6	7.9	12.1	6.3	4.7	6	6.2
SPP_50x_100%T	SPP_50x_100%N	27	-	-	72.8	71.9	78.7	74.7	67.6	75	79.8	82.9	81.7	78.6	82.1	85.4	87.3	87.6
SPP_50x_75%T	SPP_50x_100%N	28	-	-	74.3	71.1	79	75	72.5	82.5	79.1	81.3	81.3	78.6	85.4	85.1	87.1	87.9
SPP_50x_50%T	SPP_50x_100%N	23.8	-	-	71.2	66.7	75.6	69.9	64.6	78	72.5	74.6	76	77.3	82.1	80.7	83.3	84.4
SPP_50x_20%T	SPP_50x_100%N	12.7	-	-	48.9	31.4	52.7	42.5	35.7	56.3	47.5	49.1	53.1	54.2	65.3	57.4	64.1	64.2
SPP_50x_10%T	SPP_50x_100%N	6.4	-	-	20.8	4.5	25.4	13.3	20.7	33.6	25.2	25	28.5	33.2	35.9	28.8	35.2	35.2
SPP_50x_5%T	SPP_50x_100%N	2.4	-	-	8.6	0.4	8.5	3.2	11	18.2	11.4	12.2	13.9	15.3	14.6	11.5	15	15.1
SPP_80x_100%T	SPP_80x_100%N	36.6	-	-	73.2	73.8	80	77.8	73.1	78	83.5	85.2	83.8	82.3	83.2	87.6	87.9	89.1
SPP_80x_75%T	SPP_80x_100%N	31.3	-	-	71.8	72.8	80.4	78.7	76.9	84	83.2	84.3	84.5	81.8	86.1	87.9	87.9	88.8
SPP_80x_50%T	SPP_80x_100%N	24.5	-	-	70.6	72	79	76.1	73.1	82.4	78.8	79.4	80.8	80.7	83.9	84.4	85.9	86.3
SPP_80x_20%T	SPP_80x_100%N	12.1	-	-	50.4	44	64.9	55.7	38.9	63.3	57.2	57	60	64.5	72	67.3	73	72.1
SPP_80x_10%T	SPP_80x_100%N	7.3	-	-	26.6	12.8	42.3	26.4	23.4	43.1	33.9	33.3	37.6	44.6	50.8	41.7	49.7	48.7
SPP_80x_5%T	SPP_80x_100%N	2.9	-	-	12.5	1.4	19.7	7.7	10.9	22.7	16.1	15.8	18.1	23.4	25.5	17.3	24	23.7
SPP_100x_100%T	SPP_100x_100%N	39.1	-	-	73.3	73.8	79.5	78.4	74.4	78.9	83.8	85.4	84.7	83.2	83.9	87.3	88.2	90.1
SPP_100x_75%T	SPP_100x_100%N	35.1	-	-	73.3	73.8	80.7	80.4	78.3	84.7	84	84.6	84.9	82.3	87	88	88.3	89.2
SPP_100x_50%T	SPP_100x_100%N	23.9	-	-	68.1	72.6	78.5	77.5	73.8	82.5	80.4	80.5	81.3	80.4	84	85.1	86	86.4
SPP_100x_20%T	SPP_100x_100%N	17.2	-	-	66.3	54.4	70.5	60.7	57.1	68.9	61.2	60.6	64.2	72.1	75.8	72.3	75.9	76.3
SPP_100x_10%T	SPP_100x_100%N	7	-	-	28.9	18.7	48.6	31	26.6	46.2	34.4	34.5	39.6	51.6	56.9	45.7	54.5	54
SPP_100x_5%T	SPP_100x_100%N	2.6	-	-	14.3	2.5	25.5	10.5	12.2	24	15.8	16.8	18.8	25.5	29.7	20.4	27.1	27.4
SPP_200x_100%T	SPP_200x_100%N	47.4	-	-	74.5	73.9	77.3	80.3	76.2	80.1	83.1	85.6	85	81.9	82.4	87.5	87.2	90
SPP_200x_75%T	SPP_200x_100%N	43.7	-	-	75.4	74.5	77.6	81.9	79.6	86.3	82.2	83.3	84.7	82	86.8	88.4	87.3	90.2
SPP_200x_50%T	SPP_200x_100%N	35.7	-	-	73.2	74.2	78.2	80.2	76.4	84.7	79.8	79.6	81.8	80	86	86.7	86.2	88.1
SPP_200x_20%T	SPP_200x_100%N	22.5	-	-	68.4	65.9	76.9	69.6	61.8	78.2	63.4	60.9	68.9	73.3	80.9	75.1	77.5	79.9
SPP_200x_10%T	SPP_200x_100%N	12.2	-	-	57.3	41.5	70.6	44.7	42	67	41.8	37	50.2	62	71.5	54.6	60.6	65
SPP_200x_5%T	SPP_200x_100%N	2.6	-	-	18.2	12.9	52.5	18.1	17.1	43.7	20.2	17.1	27.2	42	50.8	28.3	37.2	40.1
SPP_300x_100%T	SPP_300x_100%N	50.8	-	-	74.2	72.5	76.2	81	75.4	80.1	83.3	85.3	84.3	80.9	82.5	87.6	86.4	89.3
SPP_300x_75%T	SPP_300x_100%N	48.5	-	-	75.3	73.6	77.1	82.6	79.3	86.4	84.3	84.7	85.5	82	86.2	88.8	87.9	90.2
SPP_300x_50%T	SPP_300x_100%N	39.1	-	-	70.9	73.2	77.2	80	75.7	85	80.6	80.6	81.9	79.9	86.3	87	85.9	88.4
SPP_300x_20%T	SPP_300x_100%N	24.6	-	-	68.1	67.5	77	70.3	61	78.6	65.4	62.9	71.4	75.2	81.9	78.9	78.7	81.9
SPP_300x_10%T	SPP_300x_100%N	12.6	-	-	52.7	49.6	73.3	47.2	37.4	69.3	43.7	37.6	51.7	66.6	75.2	62.8	65.1	71.2
SPP_300x_5%T	SPP_300x_100%N	2.1	-	-	11	21.6	62.3	15.2	15.7	49	21.6	15.7	27.1	47.6	57.1	38.3	42.5	49.4
SPP_80x_100%T	SPP_80x_95%N	31.3	-	-	38.3	60.9	38.9	76.9	68.5	76.9	78.9	81.5	80.9	74.5	82.9	83.4	85.2	86.8
SPP_80x_75%T	SPP_80x_95%N	26.6	-	-	36.8	52.9	37.6	75.3	71	81.4	78.6	81.3	80.5	76.4	84.4	82.7	84.5	85.6
SPP_80x_50%T	SPP_80x_95%N	20	-	-	33.4	35.9	33.5	66.3	67.6	77.1	72.1	73.3	75.6	74	79.2	75.9	79.1	80.4
SPP_80x_20%T	SPP_80x_95%N	9.2	-	-	16.3	7.4	19.5	22.2	31	52.3	41.8	42.8	46.8	50.5	55.2	44.7	52.7	52.9
SPP_80x_10%T	SPP_80x_95%N	4.9	-	-	6.2	1	10.2	3.6	14.3	27	17.5	18.8	21.8	27.1	25.5	15.3	25.1	22.2
Average		19.1766	-	-	44.5255	41.7894	51.7426	48.0702	46.0277	58.334	50.7149	51.8489	54.6213	57.8468	61.5213	57.6851	61.3277	62.4277
