## Supplementary Table 4 for "Robust Cancer Mutation Detection with Deep Learning Models Derived from Tumor-Normal Sequencing Data"

### Sheet: WGS dataset
Supplementary Table 4 - F1-score (%) performance of different somatic mutation detection methods and NeuSomatic network trained models on the library-prepration dataset
Tumor	Normal	Tool
		VarDict	SomaticSniper	MuSE	MuTect2	TNscope	Lancet	Strelka2	NeuSomatic-S					NeuSomatic
									DREAM3	SEQC-WGS-Spike	SEQC-WGS-GT-50	SEQC-WGS-GT-ALL	SEQC-WGS-GT50-SpikeWGS10	DREAM3	SEQC-WGS-Spike	SEQC-WGS-GT-50	SEQC-WGS-GT-ALL	SEQC-WGS-GT50-SpikeWGS10
SNVs
LBP_Nextera_T_100ng	LBP_Nextera_N_100ng	47.4	66.3	89	89.8	86.3	88.7	88.9	88.6	89.7	91.8	92.5	92.5	93	93.7	95.3	95.2	95.1
LBP_Nextera_T_10ng	LBP_Nextera_N_10ng	46.8	62.5	90	89.7	87	90.3	89.2	90.1	91.8	93.4	93.8	93.7	93.1	93.8	95.5	95.6	95.4
LBP_Nextera_T_1ng	LBP_Nextera_N_1ng	37.1	63.1	86.4	86	83	85.6	82.4	85.4	88.5	90.6	91.3	91.3	89.2	90.3	92.3	92.4	92.3
LBP_TruSeq_T_100ng	LBP_TruSeq_N_100ng	39.5	67.5	86.3	86.5	84.3	86.3	85.9	86.6	87.2	89.2	90.1	89.8	90.4	91.7	93.1	93.1	93
LBP_TruSeq_T_10ng	LBP_TruSeq_N_10ng	40.1	68.6	82.2	80.3	79.4	80.8	79.7	75.4	81.5	85.5	86	85.8	79.6	84.8	88.3	88.9	89
LBP_TruSeq_T_1ng	LBP_TruSeq_N_1ng	30.2	20.2	23.1	3.7	44.5	18.8	34	16.6	17.3	25.6	24.1	23.1	19.2	51.3	50.2	50.1	47.9
Average		40.1833	58.0333	76.1667	72.6667	77.4167	75.0833	76.6833	73.7833	76	79.35	79.6333	79.3667	77.4167	84.2667	85.7833	85.8833	85.45
INDELs
LBP_Nextera_T_100ng	LBP_Nextera_N_100ng	26.8	-	-	61.3	69.5	80.3	69.7	68.1	71.1	74.9	79.1	77	79.9	77.4	82.4	78.1	80.4
LBP_Nextera_T_10ng	LBP_Nextera_N_10ng	18	-	-	38.6	68.5	80.2	69.6	69.1	67.9	76	77	75.1	80.2	69.3	73.7	60.4	65.9
LBP_Nextera_T_1ng	LBP_Nextera_N_1ng	9.9	-	-	37.4	62.4	76.2	48	60.3	59.8	68.4	69.4	66.4	76.6	60.2	69.2	53.3	55.5
LBP_TruSeq_T_100ng	LBP_TruSeq_N_100ng	15.6	-	-	56.1	64.8	78.1	65.1	62.9	67.2	72.1	75.8	73.9	77.6	71.2	79	69.1	72.8
LBP_TruSeq_T_10ng	LBP_TruSeq_N_10ng	12.7	-	-	52.3	55.3	72.7	52.7	51.2	54.7	65.8	70.4	66.4	70.8	63.6	74.2	68.3	69.3
LBP_TruSeq_T_1ng	LBP_TruSeq_N_1ng	9.5	-	-	7.7	23.5	17	20.8	15	12.6	26	26.4	23.4	23.5	21.3	25.8	35.1	37.5
Average		15.4167	-	-	42.2333	57.3333	67.4167	54.3167	54.4333	55.55	63.8667	66.35	63.7	68.1	60.5	67.3833	60.7167	63.5667
