## Supplementary Table 5 for "Robust Cancer Mutation Detection with Deep Learning Models Derived from Tumor-Normal Sequencing Data"

### Sheet: WGS dataset
Supplementary Table 5 - F1-score (%) performance of different somatic mutation detection methods and NeuSomatic network trained models on the WES dataset
Tumor	Normal	Tool
		VarDict	SomaticSniper	MuSE	MuTect2	TNscope	Lancet	Strelka2	NeuSomatic-S								NeuSomatic
									DREAM3	WES-TCGA	SEQC-WGS-Spike	SEQC-WGS-GT-50	SEQC-WGS-GT-ALL	SEQC-WGS-GT50-SpikeWGS10	SEQC-WES-Spike	SEQC-WES-SpikeWGS10	DREAM3	WES-TCGA	SEQC-WGS-Spike	SEQC-WGS-GT-50	SEQC-WGS-GT-ALL	SEQC-WGS-GT50-SpikeWGS10	SEQC-WES-Spike	SEQC-WES-SpikeWGS10
SNVs
WES_EA_T_1	WES_EA_N_1	84.1	75.6	89.9	93.9	85.4	91.7	90.2	90.7	91.7	90.9	92.3	91.7	92.7	89.6	87.8	95.2	95.1	91.7	95.5	95	95.6	95.5	94.9
WES_EA_T_2	WES_EA_N_2	75.5	73.9	84.6	90.8	82.8	87.4	83.7	89.3	84.7	82.2	86.7	87.7	87.3	84.9	78	92.8	92.9	88.4	94	93.7	93.7	92.6	91.1
WES_FD_T_1	WES_FD_N_1	69	73.9	82.7	86.6	79.9	83.5	79.4	83.1	81.2	81.2	83.6	83.7	83.9	79.4	67.2	90.8	90.1	81.8	91.1	90.5	90.7	90.5	88.2
WES_FD_T_2	WES_FD_N_2	74.9	75.9	81.8	86.9	79.8	85	82.8	85.6	80.3	83.6	85.7	87.3	86	80.6	70.4	90.2	91	86.1	91.8	91.4	91.2	91	88.2
WES_FD_T_3	WES_FD_N_3	72.1	72.8	81.9	86.6	78.5	83	79.6	83	79.5	80.5	82.3	82.6	82.6	78.8	68.9	89.9	89.9	84	90.4	90.2	90.3	89.5	87.8
WES_IL_T_1	WES_IL_N_1	79.4	74.5	91.2	94.8	83.5	94.1	91.9	90.1	93.4	92.3	93.6	92.9	93.5	89.8	88.4	97.4	96.1	94.6	97.2	95.9	96.5	97	96.6
WES_IL_T_2	WES_IL_N_2	92.5	84	93.8	96.8	87.9	88.6	97.3	94.2	96.2	97.8	97.9	97.8	98.1	94.3	95.6	97.6	98.3	97.8	99.2	98.9	98.9	99	98.7
WES_IL_T_3	WES_IL_N_3	88.9	77.9	94.2	96.4	90.1	95.2	94.2	94.9	95.1	96	97.7	97.6	97.9	91.2	89	97.2	97.3	96	98.9	98.7	98.5	98.5	97.6
WES_IL_T_4	WES_IL_N_4	78.9	76.3	91.9	93.9	84.1	94.4	91.8	90.7	94.3	93.9	94.5	94.4	94.4	90.5	90.1	96.3	95.3	93.5	97	95.3	96.2	96.4	96.7
WES_IL_T_5	WES_IL_N_5	94.4	85	95.9	94.7	90.1	91.2	97.3	94.1	97.2	97.8	98.1	98.1	98.7	95.2	96.1	96.8	98.1	98.3	99.1	99.1	99.2	99	98.9
WES_IL_T_6	WES_IL_N_6	89.5	78.4	92.1	95.1	82.7	86.7	95.2	94.5	93.7	95.7	96.9	96.5	96	92.2	91.7	97.9	97.4	96.7	98.6	97.5	97.9	98.3	98
WES_LL_T_1	WES_LL_N_1	66.7	71.3	78.3	84.1	74.7	81	77.8	79.9	78.6	77.1	80	80.5	80.6	76.1	63.8	87.7	88.6	81.9	87.1	87.4	87.7	87.3	85.6
WES_NC_T_1	WES_NC_N_1	79.7	76.1	87.4	91.7	83.3	89.2	87.2	90.6	87.7	87.8	90.3	90.8	91.3	87.8	82.1	94.6	93.7	90.3	94.3	94.3	94.4	93.9	91.9
WES_NV_T_1	WES_NV_N_1	93.2	79.7	95.2	97.6	88	97.4	95.6	95.9	97.1	97.1	97.8	97.6	97.5	94.9	95.3	98.3	98.4	97.1	99.2	98.2	98.7	98.6	98.2
WES_NV_T_2	WES_NV_N_2	91.4	79.9	94.8	97.8	87.9	95.5	95.8	94.8	97	97.3	97.9	97.5	98.1	96	95.2	98.4	98.2	97.1	99.1	98.4	98.6	98.5	98.2
WES_NV_T_3	WES_NV_N_3	91.7	79.3	94.2	97.9	87.9	96.8	95.7	94.5	96.4	97.2	97.4	97.3	97.8	94.9	94.2	98.7	98.2	97.2	99.2	98.4	98.7	98.9	98.5
Average		82.6188	77.1562	89.3688	92.85	84.1625	90.0438	89.7188	90.3688	90.2563	90.525	92.0438	92.125	92.275	88.5125	84.6125	94.9875	94.9125	92.0312	95.7313	95.1813	95.425	95.2812	94.3188
