## Supplementary Table 6 for "Robust Cancer Mutation Detection with Deep Learning Models Derived from Tumor-Normal Sequencing Data"

### Sheet: WGS dataset
Supplementary Table 6 - F1-score (%) performance of different somatic mutation detection methods and NeuSomatic network trained models on the AmpliSeq dataset
Tumor	Normal	Tool
		VarDict	SomaticSniper	MuSE	MuTect2	TNscope	Lancet	Strelka2	NeuSomatic-S								NeuSomatic
									DREAM3	WES-TCGA	SEQC-WGS-Spike	SEQC-WGS-GT-50	SEQC-WGS-GT-ALL	SEQC-WGS-GT50-SpikeWGS10	SEQC-WES-Spike	SEQC-WES-SpikeWGS10	DREAM3	WES-TCGA	SEQC-WGS-Spike	SEQC-WGS-GT-50	SEQC-WGS-GT-ALL	SEQC-WGS-GT50-SpikeWGS10	SEQC-WES-Spike	SEQC-WES-SpikeWGS10
SNVs
AmpliSeq_T_1	AmpliSeq_T_1	80.9	72	78.6	77.8	75.8	67.4	89.6	68.3	86.9	77.1	82.3	82.4	82.7	81.6	82.7	61.7	90.1	90.6	90.1	88.2	87.8	91.4	89.7
AmpliSeq_T_2	AmpliSeq_T_2	79.9	69.4	80.1	77.7	72.9	64.7	89.3	64	83.5	76	81.2	80.6	80.9	82	81.1	56.9	88.2	89.1	88.8	87.2	85.8	89.9	90.5
AmpliSeq_T_3	AmpliSeq_T_3	81.1	71.8	78.7	78.2	76.1	67.6	90.2	65.5	86.2	76.8	81	82.8	83.2	83.2	83.5	57.2	88.7	89.2	91.3	88.8	86.7	91.2	90.6
Average		80.6333	71.0667	79.1333	77.9	74.9333	66.5667	89.7	65.9333	85.5333	76.6333	81.5	81.9333	82.2667	82.2667	82.4333	58.6	89	89.6333	90.0667	88.0667	86.7667	90.8333	90.2667
