## Supplementary Table 7 for "Robust Cancer Mutation Detection with Deep Learning Models Derived from Tumor-Normal Sequencing Data"

### Sheet: WGS dataset
Supplementary Table 7 - F1-score (%) performance of different somatic mutation detection methods and NeuSomatic network trained models on the FFPE WGS dataset
Tumor	Normal	Tool
		VarDict	SomaticSniper	MuSE	MuTect2	TNscope	Lancet	Strelka2	NeuSomatic-S							NeuSomatic
									DREAM3	SEQC-WGS-Spike	SEQC-WGS-GT-50	SEQC-WGS-GT-ALL	SEQC-WGS-GT50-SpikeWGS10	SEQC-FFPE-Spike	SEQC-FFPE-SpikeWGS10	DREAM3	SEQC-WGS-Spike	SEQC-WGS-GT-50	SEQC-WGS-GT-ALL	SEQC-WGS-GT50-SpikeWGS10	SEQC-FFPE-Spike	SEQC-FFPE-SpikeWGS10
SNVs
FFG_GZ_T_1h-A	FFG_GZ_N_1h-B	34.5	62.3	81.1	74.1	79	75.8	80.1	80	81.7	85	85.2	84.9	77.8	77.4	81.6	84.7	85.3	85.9	85.9	82.4	79.8
FFG_GZ_T_1h-A	WGS_IL_N_1	32.3	57.8	82.6	77.9	80.4	80.4	76.5	77.4	80.7	84.1	84.5	83.4	79.3	78.1	78.6	83.9	83.7	85.5	85.6	82.9	79.9
FFG_GZ_T_24h-B	FFG_GZ_N_24h-B	43.6	64.6	83.9	74.7	82.5	75.8	80.7	81	82.9	85.5	85.7	85.3	79.1	79	82.2	84.8	85.5	86.4	86.4	83.2	80.8
FFG_GZ_T_24h-B	WGS_IL_N_1	35.9	58.4	83.1	78.5	81.3	81	77.2	79.3	81.8	84.7	85	84.2	79.8	78.8	81.4	84.1	84.5	86.1	86.1	83.4	80.7
FFG_GZ_T_2h-A	FFG_GZ_N_2h-A	46.1	63.6	82.1	71.3	79.5	71.6	80.9	80.7	83.2	85.3	85.6	85.3	78.2	78.6	81.7	85.1	85.9	86.3	86.2	82.7	81.7
FFG_GZ_T_2h-A	WGS_IL_N_1	37.9	57.6	83.3	79.6	80.8	80.8	75.4	78.2	80.8	83.9	84.3	83.3	79.5	78.4	79.7	84	83.8	85.8	85.8	83.8	81.9
FFG_GZ_T_6h-A	FFG_GZ_N_6h-A	41.9	63.9	83.4	74.4	80.7	73.8	78.9	78.8	82.5	84.9	85.2	84.7	77.8	78	79.6	84.5	84.9	85.9	86	82.2	80.5
FFG_GZ_T_6h-A	WGS_IL_N_1	35	57.8	83.6	79.7	81.2	80.2	75.2	76.9	81	84.1	84.4	83.6	79	78	78.3	83.9	83.8	85.5	85.6	82.9	80.3
FFG_IL_T_1h	FFG_IL_N_1h	39.3	62.1	79.2	59.8	77.5	71.7	79.9	80.8	83.8	85.5	85.8	85.6	76.6	81.2	83.7	84.4	86.3	86.3	86.4	80.2	78.8
FFG_IL_T_1h	WGS_IL_N_1	36.5	52.6	83.1	67.1	79.6	83.3	77	81.3	84	85.6	85.8	85.6	81.1	82.2	82	84.4	86.3	86.7	86.7	83.4	79.7
FFG_IL_T_24h	FFG_IL_N_24h	33.1	61.7	73.5	58.3	73.3	63.1	79.3	80.3	82.5	84.8	85.1	84.7	71.1	78.8	81.6	84.6	85.4	85.7	85.7	78.9	80.1
FFG_IL_T_24h	WGS_IL_N_1	29.7	49.8	80.9	68.1	76.6	82.1	75	79.6	82.4	84.9	85.2	84.9	78.8	80.6	77.1	84	85	85.9	85.9	83.9	81.6
FFG_IL_T_2h	FFG_IL_N_2h	42.1	61.9	84.2	77.6	83	82	79.3	81.5	83.1	85.1	85.4	85.1	79.8	81.4	83	84.7	85.7	86.1	86.1	83.2	80.5
FFG_IL_T_2h	WGS_IL_N_1	35.5	51.3	82.2	70.1	80.1	82	74.3	79.6	82.5	84.7	85.1	84.7	79.7	81.2	78.5	83.7	84.9	85.7	85.7	80.9	80.1
FFG_IL_T_6h	FFG_IL_N_6h	43.6	63.4	83.3	77.2	81.8	83.1	80.3	81.4	83.6	85.6	85.7	85.6	80.7	81.9	85.4	84.1	86.4	86.5	86.6	84.4	81.4
FFG_IL_T_6h	WGS_IL_N_1	42.2	54.1	83.9	74.5	82.5	83.4	78.8	81.6	84	85.8	86	85.7	81.2	82.3	84.3	84.5	86.5	86.9	86.8	84.5	81.4
Average		38.075	58.9312	82.0875	72.6813	79.9875	78.1313	78.05	79.9	82.5312	84.9687	85.25	84.7875	78.7188	79.7438	81.1688	84.3375	85.2438	86.075	86.0938	82.6813	80.575
INDELs
FFG_GZ_T_1h-A	FFG_GZ_N_1h-B	24.9	0	0	43.5	65.3	68.6	67.4	64.7	66.4	70.4	73	72.6	62.4	66.2	73	74.8	76.6	76.3	78.7	77.2	77.5
FFG_GZ_T_1h-A	WGS_IL_N_1	21.8	0	0	24.2	54.7	73.8	61.6	61.6	62.4	71.1	73.3	69.9	64.4	66.6	68.3	63.4	75.7	72	73.9	78.8	77.9
FFG_GZ_T_24h-B	FFG_GZ_N_24h-B	31.7	0	0	41.1	66.8	68.9	72.4	66.4	68.6	73.1	75.2	74.5	63.4	66.8	72.9	74.3	77.1	76.5	79.2	77.2	77.9
FFG_GZ_T_24h-B	WGS_IL_N_1	24.8	0	0	23.4	56.1	74	64	63	64.2	72.8	74.2	71.8	65.6	66.5	70.2	63.8	76.3	74.8	76.2	78.5	78
FFG_GZ_T_2h-A	FFG_GZ_N_2h-A	35.3	0	0	46.8	65.9	66.1	73.4	67.4	68.8	70.3	73.7	72.5	62.3	65.8	74.8	74.9	76.3	75.4	78.6	77.2	78.4
FFG_GZ_T_2h-A	WGS_IL_N_1	26.4	0	0	27.8	57.2	73.9	62.8	64.1	63.6	71.8	74.1	71	65.1	66.9	69.8	66.4	75.6	74.5	76.3	78.7	78.3
FFG_GZ_T_6h-A	FFG_GZ_N_6h-A	27.3	0	0	41.3	66	67.8	70.7	63.4	65.8	70.5	72.6	70.3	61.7	65.7	71.8	72.9	76.4	73.7	76.5	76.4	77.7
FFG_GZ_T_6h-A	WGS_IL_N_1	21.6	0	0	25.4	56.6	73.8	60	60.2	61.5	70.2	72.1	69.8	64.3	65.4	68.1	63	75.5	71.6	73.3	78.5	78.2
FFG_IL_T_1h	FFG_IL_N_1h	25.2	0	0	43.2	60.8	64	67.6	62.8	67.1	73.8	76	74	61.5	66.8	72	71.8	76.7	76	78.4	76	76.6
FFG_IL_T_1h	WGS_IL_N_1	24.1	0	0	39.9	59.5	73.7	64.8	62.1	64.1	74	75.5	74.1	65.6	67.7	73.5	72.2	77.5	75.1	77.4	78.9	77.8
FFG_IL_T_24h	FFG_IL_N_24h	26	0	0	48.3	60.1	56	67.8	62.8	66.9	71.8	74.9	73.4	55.1	64.8	73	74.3	76.5	76	77.3	72.4	76.3
FFG_IL_T_24h	WGS_IL_N_1	23.9	0	0	51.3	62.2	73.4	63.5	60.1	63.1	73	75.7	73.2	64.1	66	72.7	72.4	77.1	75.8	75.9	77.8	77.4
FFG_IL_T_2h	FFG_IL_N_2h	27.5	0	0	55.1	67.4	73.5	68.1	64.2	66.6	73.6	75.4	73.8	63.8	67.5	73.8	72.9	76.8	76.3	76.9	76.3	77.3
FFG_IL_T_2h	WGS_IL_N_1	23.2	0	0	42.9	60.7	72.9	62.3	60	62.4	73.5	74.5	71.9	63.8	66.4	72.9	70.4	76.3	74.6	74.8	77.2	77
FFG_IL_T_6h	FFG_IL_N_6h	26.6	0	0	56.3	62.7	75.7	65.8	62	66.3	73.8	76.2	73.7	65	67.4	73	69.9	77	77.3	78.7	78.2	78.1
FFG_IL_T_6h	WGS_IL_N_1	25.8	0	0	45.3	60.5	74.3	66.1	61.8	64.8	74.5	75.7	73.9	65.9	68	74.9	72.5	77.1	77.4	78.9	78.3	78.2
Average		26.0063	-	-	40.9875	61.4063	70.65	66.1437	62.9125	65.1625	72.3875	74.5063	72.525	63.375	66.5312	72.1688	70.6187	76.5312	72.4	76.9375	77.35	77.6625
