## Supplementary Table 8 for "Robust Cancer Mutation Detection with Deep Learning Models Derived from Tumor-Normal Sequencing Data"

### Sheet: WGS dataset
Supplementary Table 8 - F1-score (%) performance of different somatic mutation detection methods and NeuSomatic network trained models on the FFPE WES dataset
Tumor	Normal	Tool
		VarDict	SomaticSniper	MuSE	MuTect2	TNscope	Lancet	Strelka2	NeuSomatic-S												NeuSomatic
									DREAM3	SEQC-WGS-Spike	SEQC-WGS-GT-50	SEQC-WGS-GT-ALL	SEQC-WGS-GT50-SpikeWGS10	SEQC-FFPE-Spike	SEQC-FFPE-SpikeWGS10	WES-TCGA	SEQC-WES-Spike	SEQC-WES-SpikeWGS10	SEQC-FFPE-WES-Spike	SEQC-FFPE-WES-SpikeWGS10	DREAM3	SEQC-WGS-Spike	SEQC-WGS-GT-50	SEQC-WGS-GT-ALL	SEQC-WGS-GT50-SpikeWGS10	SEQC-FFPE-Spike	SEQC-FFPE-SpikeWGS10	WES-TCGA	SEQC-WES-Spike	SEQC-WES-SpikeWGS10	SEQC-FFPE-WES-Spike	SEQC-FFPE-WES-SpikeWGS10
SNVs
FFX_GZ_T_1h_1	FFX_GZ_N_1h_1	58	57.1	65.8	65.5	61.5	58.9	63.1	67	65.7	64.3	66.7	63.2	61.2	64.1	66	63.5	61.3	62.9	58.7	69.1	68.7	69.7	69.5	69.3	61.1	59.4	68.3	70.4	67.8	69.1	68.1
FFX_GZ_T_1h_1	WES_IL_N_1	60.2	58.5	66.6	68.6	56.8	61.9	64.3	67.2	64.8	53	56.1	49.9	62.7	63.1	66.7	65.8	62.3	62.5	57.2	70.5	69.5	66.6	67.9	67.5	62.9	60.5	70	69.6	69.2	69.8	68.9
FFX_GZ_T_24h_1	FFX_GZ_N_24h_1	59.9	60	69.2	65.4	70.2	67.2	65.3	69.5	68	70.4	70.8	70.6	64.6	66.9	68.1	66	62	65.9	62.8	70.2	68.8	71.8	72.2	71.5	62.9	61.1	71.7	72.2	70.8	71.5	70.9
FFX_GZ_T_24h_1	WES_IL_N_1	64.8	61.1	71.4	72.5	66.2	69.2	69	69.7	69.3	65.2	66.5	63.3	66.1	67.6	70.7	69.3	68.4	65.2	60.6	73.4	72.4	72.6	72.2	72.1	65.1	63.5	72.8	73.3	72.9	72.3	72.5
FFX_GZ_T_6h_3	FFX_GZ_N_6h_1	58.2	60.3	68.9	66.9	66.5	65.5	63.3	69	67.8	69.7	70.2	69.2	64.6	65.2	66.5	64.5	62.9	64.3	60.2	70	69.8	71.6	71.5	71.4	63.7	62	71.4	71.7	69.8	71.2	70.3
FFX_GZ_T_6h_3	WES_IL_N_1	62.1	62.5	70	71.6	64.8	66.7	67.1	69.1	68	62	65.2	60	65	64.8	69.6	67.2	66.4	65.1	60.2	72.1	72.4	70.5	70.6	70.8	65.5	63.8	72.5	71.9	71.7	72	72.2
FFX_IL_T_1h_1	FFX_IL_N_1h_2	80.8	75.1	81.7	81.2	79.4	70.8	85.9	87.9	87.7	88.3	88.2	87.7	81.8	86.8	87.8	84.1	88.1	80.7	76.4	89.2	89.3	89.5	88.8	89.4	83.4	81.8	88.5	89	88.3	86.2	87.6
FFX_IL_T_1h_1	WES_IL_N_1	79.4	72.5	86.4	84.3	80.6	87.1	81.6	86.9	86.7	87.7	88	88.1	83.2	85.5	85.1	83.9	85.8	80.4	77.3	86.4	85.5	87.4	87.6	87.8	81.3	79	86.7	88.1	87.8	86.5	87
FFX_IL_T_24h_1	FFX_IL_N_24h_2	69.5	71.9	20.1	15.8	20.9	12.9	83.6	84	86.2	83.5	83.8	82.6	53.5	79.5	76.9	76	83.6	71	57.9	72.3	83.2	83.9	82.2	79.1	60.9	64.8	84.5	81.3	81.5	80.7	74.6
FFX_IL_T_24h_1	WES_IL_N_1	80.6	73.3	86.4	84.9	84.9	87.1	83.4	86.9	86.8	87.1	87.3	87.1	80.7	84.6	86.1	84.8	85.1	79.6	74.9	86.4	86.9	88.1	88	88.1	80.1	77.3	87.5	88.3	88.1	86.7	87
FFX_IL_T_2h_1	FFX_IL_N_2h_2	69.2	67.1	71.7	62.2	65.4	64.9	74.4	79.5	75.6	72.8	74	72.3	65.7	76.1	78.2	77	80.8	70.9	61.2	72.1	74.2	79.7	78.5	77	65.9	62.4	78.7	82.6	83	79.5	72.4
FFX_IL_T_2h_1	WES_IL_N_1	77.6	72.3	84.8	84.1	79.9	84.9	81.5	84.9	84.3	83.8	84.4	83.7	74.8	81.6	84.3	82.3	82.8	76.8	65.4	86.1	85.6	87.2	86.6	86.6	78.9	75.4	86.4	86.2	86.5	84.6	84.9
FFX_IL_T_6h_1	FFX_IL_N_6h_2	80.4	70.8	76	66.1	78.2	61.4	83.8	86	86.9	81.5	83	79.5	80.8	86	85.6	83.1	87.3	76.3	69.1	87	88.3	86.5	85.8	85.7	82.5	82.3	88.4	88.7	87.6	86.8	84.8
FFX_IL_T_6h_1	WES_IL_N_1	78.9	72.1	86.4	84.5	82.6	87.2	80	85.8	85.6	87.3	87.2	87.2	83.9	84.6	85	83.2	84.9	80.1	74.5	87.6	85.6	87.8	88.2	88.2	85.7	83.4	86.5	88.2	88.4	87.3	87.6
Average		69.9714	66.7571	71.8143	69.5429	68.4214	67.55	74.7357	78.1	77.3857	75.4714	76.5286	74.6	70.6143	75.4571	76.9	75.05	75.8357	71.55	65.4571	78.0286	78.5857	79.4929	79.2571	78.8929	71.4214	69.7643	79.5643	80.1071	79.5286	78.8714	77.7714
