## Supplementary Table 9 for "Robust Cancer Mutation Detection with Deep Learning Models Derived from Tumor-Normal Sequencing Data"

### Sheet: WGS dataset
Supplementary Table 9 - F1-score (%) performance for the SEQC-WGS-Spike model and two sample-specific NeuSomatic network trained models
Sample
	NeuSomatic-S			NeuSomatic
	SEQC-WGS-Spike	Sample	Sample+10%WGS	SEQC-WGS-Spike	Sample	Sample+10%WGS
SNVs
WGS-NovaSeq	89.9	91.4	90.7	94.2	94.7	94.4
Titration-50%T-30X	77.1	74.9	75.4	83.1	82.7	82
Titration-10%T-100X	45.2	46	46.1	63.8	64.4	62.3
Library-prep-1ng-Nextera	88.5	86.3	86.9	90.3	91.9	91.4
WGS-FFPE-24h (FFPE-normal)	82.9	83.7	81.2	84.8	86	85.8
WGS-FFPE-24h (Fresh-normal)	81.8	80.1	80.8	84.1	85.9	86.2
WES	97.1	82.7	97.6	97.1	96.4	97.5
WES-FFPE-24h (FFPE-normal)	86.2	53.3	84.9	83.2	82.7	87
WES-FFPE-24h (Fresh-normal)	86.8	54.9	82.3	86.9	86.3	86.6
Average	81.7222	72.5889	80.6556	85.2778	85.6667	85.9111
INDELs
WGS-NovaSeq	75.8	78.5	77.3	82	81.8	85.3
Titration-50%T-30X	66.5	65	68	74.4	74.2	67.6
Titration-10%T-100X	46.2	43.1	45.6	56.9	54.2	56.3
Library-prep-1ng-Nextera	59.8	67.3	67.1	60.2	79.6	78.1
WGS-FFPE-24h (FFPE-normal)	68.6	66.1	66.9	74.3	78.4	77.6
WGS-FFPE-24h (Fresh-normal)	64.2	65.7	64.3	63.8	78.8	78.6
Average	63.5167	64.2833	64.8667	68.6	74.5	73.9167
